# SARS-CoV-2 Omicron Envelope T9I adaptation confers resistance to autophagy

**DOI:** 10.1101/2024.04.23.590789

**Authors:** Susanne Klute, Rayhane Nchioua, Arne Cordsmeier, Jyoti Vishwakarma, Lennart Koepke, Hala Alshammary, Christoph Jung, Maximilian Hirschenberger, Helene Hoenigsperger, Jana-Romana Fischer, Fabian Zech, Steffen Stenger, Ruth Serra-Moreno, Ana S. Gonzalez-Reiche, Emilia Mia Sordillo, Harm van Bakel, Viviana Simon, Frank Kirchhoff, Timo Jacob, Dorota Kmiec, Andreas Pichlmair, Armin Ensser, Konstantin MJ Sparrer

## Abstract

To date, five variants of concern (VOCs) of SARS-CoV-2 have emerged that show increased fitness and/or immune evasion. While the continuously evolving escape from humoral immune responses has been analyzed in detail, adaptation of SARS-CoV-2 to human innate immune defenses such as autophagy is less understood. Here, we demonstrate that mutation T9I in the structural envelope (E) protein confers autophagy resistance of Omicron VOCs (BA.1, BA.5 and XBB.1.5) compared to 2020 SARS-CoV-2 or the Delta VOC. Mechanistic analyses revealed that Omicron-associated E T9I shows increased inhibition of autophagic flux and colocalization/interaction with autophagosomes, thus shielding incoming SARS-CoV-2 S pseudotyped virions from autophagy. Rare Omicron isolates carrying ancestral E T9 remain sensitive towards autophagy whereas recombinant early 2020 SARS-CoV-2 expressing E T9I shows increases resistance against autophagy. Our data indicate that the E T9I mutation drives autophagy resistance of the Omicron variants and thus may have contributed to their effective spread.
