## Supplementary Data 2 for "SARS-CoV-2 Omicron Envelope T9I adaptation confers resistance to autophagy"

### Sheet: Sheet1
Term	Overlap	P-value	Adjusted P-value	Old P-value	Old Adjusted P-value	Odds Ratio	Combined Score	Genes
Endosomal Transport (GO:0016197)	3/180	0.000112171	0.0128996	0	0	41.9746	381.779	STX12;TMEM87B;SNX12
Endocytic Recycling (GO:0032456)	23408	0.000544193	0.0312911	0	0	71.4229	536.83	STX12;SNX12
Vesicle-Mediated Transport To The Plasma Membrane (GO:0098876)	30348	0.000913377	0.0336182	0	0	54.6173	382.232	STX12;SNX12
Retrograde Transport, Endosome To Golgi (GO:0042147)	34366	0.00116933	0.0336182	0	0	48.0604	324.471	TMEM87B;SNX12
Xenobiotic Transport Across Blood-Brain Barrier (GO:1990962)	45047	0.00274721	0.0408238	0	0	499.625	2946.37	ABCG2
Aminophospholipid Transport (GO:0015917)	45047	0.00274721	0.0408238	0	0	499.625	2946.37	TMEM30A
Nitrogen Compound Transport (GO:0071705)	2/163	0.0034597	0.0408238	0	0	27.3678	155.082	TMEM30A;ABCG2
Negative Regulation Of Protein Maturation (GO:1903318)	45170	0.00494004	0.0408238	0	0	249.762	1326.33	SNX12
Negative Regulation Of Establishment Of Protein Localization (GO:1904950)	45170	0.00494004	0.0408238	0	0	249.762	1326.33	SNX12
Golgi Vesicle Transport (GO:0048193)	2/197	0.00500759	0.0408238	0	0	22.5573	119.481	BNIP1;SNX12
Positive Regulation Of Phospholipid Transport (GO:2001140)	45200	0.00548757	0.0408238	0	0	222	1155.57	TMEM30A
Protein Localization To Endosome (GO:0036010)	45200	0.00548757	0.0408238	0	0	222	1155.57	TMEM30A
Heme Catabolic Process (GO:0042167)	45200	0.00548757	0.0408238	0	0	222	1155.57	HMOX2
Regulation Of Protein Exit From Endoplasmic Reticulum (GO:0070861)	45231	0.00603482	0.0408238	0	0	199.79	1020.97	TMEM30A
Positive Regulation Of Protein Exit From Endoplasmic Reticulum (GO:0070863)	45231	0.00603482	0.0408238	0	0	199.79	1020.97	TMEM30A
Regulation Of T Cell Mediated Immunity (GO:0002709)	45231	0.00603482	0.0408238	0	0	199.79	1020.97	ZBTB1
Endoplasmic Reticulum Membrane Organization (GO:0090158)	45231	0.00603482	0.0408238	0	0	199.79	1020.97	BNIP1
Porphyrin-Containing Compound Catabolic Process (GO:0006787)	45261	0.0065818	0.0420504	0	0	181.618	912.349	HMOX2
Thymus Development (GO:0048538)	41275	0.0071285	0.0431462	0	0	166.475	822.995	ZBTB1
Positive Regulation Of Adaptive Immune Response Based On Somatic Recombination Of Immune Receptors Built From Immunoglobulin Superfamily Domains (GO:0002824)	41640	0.00767493	0.0441309	0	0	153.662	748.3	ZBTB1
Negative Regulation Of Protein Processing (GO:0010955)	42005	0.00822109	0.0450202	0	0	142.679	685.007	SNX12
Transepithelial Transport (GO:0070633)	42736	0.00931258	0.0478537	0	0	124.831	583.759	ABCG2
Positive Regulation Of Natural Killer Cell Activation (GO:0032816)	43101	0.00985792	0.0478537	0	0	117.482	542.707	ZBTB1
Regulation Of Early Endosome To Late Endosome Transport (GO:2000641)	43466	0.010403	0.0478537	0	0	110.95	506.56	SNX12
Vesicle Docking (GO:0048278)	43466	0.010403	0.0478537	0	0	110.95	506.56	STX12
Xenobiotic Transport (GO:0042908)	43831	0.0109478	0.0484229	0	0	105.105	474.51	ABCG2
Postreplication Repair (GO:0006301)	44562	0.0120365	0.0491181	0	0	95.0857	420.261	ZBTB1
Cholesterol Efflux (GO:0033344)	44927	0.0125805	0.0491181	0	0	90.7591	397.126	STX12
Translesion Synthesis (GO:0019985)	44927	0.0125805	0.0491181	0	0	90.7591	397.126	ZBTB1
Lipid Translocation (GO:0034204)	45292	0.0131242	0.0491181	0	0	86.8087	376.168	TMEM30A
Negative Regulation Of Protein Transport (GO:0051224)	45658	0.0136677	0.0491181	0	0	83.1875	357.101	SNX12
Regulation Of Protein Processing (GO:0070613)	45658	0.0136677	0.0491181	0	0	83.1875	357.101	SNX12
Organelle Membrane Fusion (GO:0090174)	46023	0.0142108	0.0495225	0	0	79.856	339.688	STX12
DNA Synthesis Involved In DNA Repair (GO:0000731)	46388	0.0147537	0.0499022	0	0	76.7808	323.728	ZBTB1
Regulation Of Protein Transport (GO:0051223)	46753	0.0152963	0.0502593	0	0	73.9333	309.052	SNX12
Phospholipid Translocation (GO:0045332)	11324	0.0169225	0.0540581	0	0	66.53	271.383	TMEM30A
Amide Transport (GO:0042886)	11689	0.0174641	0.0542802	0	0	64.3806	260.588	ABCG2
Carboxylic Acid Metabolic Process (GO:0019752)	12055	0.0180053	0.0544898	0	0	62.3656	250.528	AS3MT
Vesicle-Mediated Transport (GO:0016192)	2/411	0.0204953	0.0568239	0	0	10.6384	41.3575	STX12;MIB1
mRNA Transcription By RNA Polymerase II (GO:0042789)	13881	0.0207076	0.0568239	0	0	53.9243	209.078	ZBTB1
Vitamin Transport (GO:0051180)	14246	0.0212472	0.0568239	0	0	52.5026	202.216	ABCG2
Negative Regulation Of Transport (GO:0051051)	14246	0.0212472	0.0568239	0	0	52.5026	202.216	SNX12
Positive Regulation Of Lymphocyte Differentiation (GO:0045621)	14246	0.0212472	0.0568239	0	0	52.5026	202.216	ZBTB1
Notch Signaling Pathway (GO:0007219)	14611	0.0217865	0.0569421	0	0	51.1538	195.738	MIB1
Negative Regulation Of Proteolysis (GO:0045861)	14977	0.0223256	0.0570544	0	0	49.8725	189.616	SNX12
Positive Regulation Of T Cell Mediated Immunity (GO:0002711)	15707	0.023403	0.0572627	0	0	47.4929	178.33	ZBTB1
mRNA Transcription (GO:0009299)	15707	0.023403	0.0572627	0	0	47.4929	178.33	ZBTB1
Regulation Of T Cell Differentiation (GO:0045580)	17168	0.0255545	0.0612244	0	0	43.3543	158.978	ZBTB1
Retrograde Vesicle-Mediated Transport, Golgi To Endoplasmic Reticulum (GO:0006890)	17533	0.0260917	0.0612357	0	0	42.4298	154.705	BNIP1
Cholesterol Transport (GO:0030301)	18629	0.0277017	0.063714	0	0	39.878	143.013	STX12
Endoplasmic Reticulum Organization (GO:0007029)	19725	0.0293093	0.0648187	0	0	37.6151	132.776	BNIP1
Negative Regulation Of Protein Catabolic Process (GO:0042177)	19725	0.0293093	0.0648187	0	0	37.6151	132.776	SNX12
Phospholipid Transport (GO:0015914)	21551	0.0319833	0.0693976	0	0	34.3638	118.299	TMEM30A
Autophagosome Organization (GO:1905037)	22282	0.033051	0.0703863	0	0	33.215	113.253	STX12
Positive Regulation Of T Cell Differentiation (GO:0045582)	23377	0.0346505	0.0708153	0	0	31.6286	106.349	ZBTB1
Autophagosome Assembly (GO:0000045)	23743	0.0351831	0.0708153	0	0	31.1328	104.207	STX12
Cellular Response To Light Stimulus (GO:0071482)	23743	0.0351831	0.0708153	0	0	31.1328	104.207	ZBTB1
Regulation Of Endocytosis (GO:0030100)	24108	0.0357155	0.0708153	0	0	30.6523	102.139	SNX12
Negative Regulation Of Catabolic Process (GO:0009895)	26299	0.0389042	0.0753437	0	0	28.0535	91.0801	SNX12
Monocarboxylic Acid Transport (GO:0015718)	26665	0.0394347	0.0753437	0	0	27.6625	89.4359	ABCG2
Gland Development (GO:0048732)	27030	0.0399649	0.0753437	0	0	27.2822	87.8419	ZBTB1
Cellular Response To UV (GO:0034644)	28856	0.0426122	0.0777841	0	0	25.5269	80.5531	ZBTB1
Vesicle Fusion (GO:0006906)	28856	0.0426122	0.0777841	0	0	25.5269	80.5531	STX12
Vascular Transport (GO:0010232)	30317	0.0447252	0.0803656	0	0	24.2768	75.4334	ABCG2
Transport Across Blood-Brain Barrier (GO:0150104)	31048	0.0457801	0.0809956	0	0	23.6964	73.0776	ABCG2
Organic Anion Transport (GO:0015711)	32509	0.0478867	0.0821937	0	0	22.6148	68.7244	ABCG2
Regulation Of Vesicle-Mediated Transport (GO:0060627)	32509	0.0478867	0.0821937	0	0	22.6148	68.7244	SNX12
Vesicle Organization (GO:0016050)	34335	0.0505141	0.0854283	0	0	21.3935	63.8705	STX12
Protein Complex Oligomerization (GO:0051259)	1/100	0.0536583	0.0881529	0	0	20.0909	58.7683	ZBTB1
Response To UV (GO:0009411)	1/100	0.0536583	0.0881529	0	0	20.0909	58.7683	ZBTB1
Positive Regulation Of T Cell Activation (GO:0050870)	1/107	0.0573145	0.0928333	0	0	18.7575	53.6316	ZBTB1
Regulation Of Protein Serine/Threonine Kinase Activity (GO:0071900)	1/112	0.0599182	0.0952107	0	0	17.9081	50.4073	TAB1
Positive Regulation Of Cellular Component Organization (GO:0051130)	1/113	0.0604381	0.0952107	0	0	17.7473	49.8014	TMEM30A
Positive Regulation Of Protein Serine/Threonine Kinase Activity (GO:0071902)	1/117	0.0625153	0.0971522	0	0	17.1319	47.4955	TAB1
Regulation Of Protein Catabolic Process (GO:0042176)	1/122	0.065106	0.0997995	0	0	16.4198	44.8547	SNX12
Protein Dephosphorylation (GO:0006470)	1/124	0.0661404	0.0997995	0	0	16.1512	43.8663	TAB1
Positive Regulation Of Intracellular Protein Transport (GO:0090316)	1/126	0.0671738	0.0997995	0	0	15.8912	42.9137	TMEM30A
Cytosolic Transport (GO:0016482)	1/127	0.0676901	0.0997995	0	0	15.7643	42.4503	TMEM87B
Protein Homooligomerization (GO:0051260)	1/129	0.0687219	0.100038	0	0	15.5164	41.5481	ZBTB1
Protein Localization To Organelle (GO:0033365)	1/137	0.0728389	0.104706	0	0	14.5978	38.239	TMEM30A
Positive Regulation Of Protein Kinase Activity (GO:0045860)	1/145	0.0769393	0.108019	0	0	13.7812	35.3453	TAB1
Negative Regulation Of Protein Metabolic Process (GO:0051248)	1/147	0.0779618	0.108019	0	0	13.5911	34.6782	SNX12
Dephosphorylation (GO:0016311)	1/147	0.0779618	0.108019	0	0	13.5911	34.6782	TAB1
Regulation Of Cellular Component Organization (GO:0051128)	1/153	0.0810232	0.110925	0	0	13.0507	32.7966	SNX12
Regulation Of Cytokine Production (GO:0001817)	1/167	0.0881306	0.119235	0	0	11.9416	29.0053	ZBTB1
Negative Regulation Of Macromolecule Metabolic Process (GO:0010605)	1/186	0.0976963	0.130115	0	0	10.7049	24.8984	SNX12
Endocytosis (GO:0006897)	1/189	0.0991983	0.130115	0	0	10.5324	24.3366	MIB1
Transcription By RNA Polymerase II (GO:0006366)	1/192	0.100698	0.130115	0	0	10.3654	23.7952	ZBTB1
Modification-Dependent Protein Catabolic Process (GO:0019941)	1/192	0.100698	0.130115	0	0	10.3654	23.7952	MIB1
Endomembrane System Organization (GO:0010256)	1/196	0.102694	0.13122	0	0	10.1508	23.1031	BNIP1
Organic Substance Transport (GO:0071702)	1/201	0.105184	0.132924	0	0	9.8945	22.2829	ABCG2
Protein Stabilization (GO:0050821)	1/208	0.108658	0.135823	0	0	9.55652	21.2111	STX12
Chromatin Remodeling (GO:0006338)	1/228	0.118519	0.144996	0	0	8.70573	18.5666	ZBTB1
Apoptotic Process (GO:0006915)	1/228	0.118519	0.144996	0	0	8.70573	18.5666	BNIP1
Regulation Of Gene Expression (GO:0010468)	2/1127	0.124558	0.150781	0	0	3.72622	7.76167	ZBTB1;SNX12
Chromatin Organization (GO:0006325)	1/268	0.137943	0.165244	0	0	7.38652	14.6321	ZBTB1
DNA Metabolic Process (GO:0006259)	1/288	0.147508	0.17477	0	0	6.86481	13.1384	ZBTB1
DNA Repair (GO:0006281)	1/291	0.148934	0.17477	0	0	6.79276	12.9351	ZBTB1
Protein Transport (GO:0015031)	1/313	0.159329	0.185079	0	0	6.30673	11.5841	STX12
Organelle Assembly (GO:0070925)	1/322	0.163548	0.187814	0	0	6.1271	11.094	STX12
Intracellular Protein Transport (GO:0006886)	1/325	0.16495	0.187814	0	0	6.06944	10.9378	STX12
Negative Regulation Of Gene Expression (GO:0010629)	1/336	0.170072	0.191748	0	0	5.86687	10.3933	SNX12
Protein Localization (GO:0008104)	1/351	0.177011	0.197634	0	0	5.61114	9.71593	STX12
Protein Modification By Small Protein Conjugation (GO:0032446)	1/364	0.182982	0.201912	0	0	5.40661	9.1824	MIB1
Ubiquitin-Dependent Protein Catabolic Process (GO:0006511)	1/367	0.184355	0.201912	0	0	5.36148	9.06568	MIB1
Negative Regulation Of Programmed Cell Death (GO:0043069)	1/381	0.190732	0.206454	0	0	5.16026	8.54998	BNIP1
DNA Damage Response (GO:0006974)	1/384	0.192092	0.206454	0	0	5.11906	8.44533	ZBTB1
Organelle Organization (GO:0006996)	1/418	0.207367	0.220807	0	0	4.69353	7.38417	BNIP1
Protein Ubiquitination (GO:0016567)	1/434	0.214464	0.226269	0	0	4.5164	6.95351	MIB1
Negative Regulation Of Apoptotic Process (GO:0043066)	1/482	0.235409	0.246109	0	0	4.05572	5.86632	BNIP1
Regulation Of Apoptotic Process (GO:0042981)	1/705	0.326218	0.337319	0	0	2.73935	3.06859	BNIP1
Protein Modification Process (GO:0036211)	1/711	0.32852	0.337319	0	0	2.71535	3.02262	TAB1
Negative Regulation Of Transcription By RNA Polymerase II (GO:0000122)	1/763	0.348171	0.354333	0	0	2.52323	2.66216	ZBTB1
Negative Regulation Of DNA-templated Transcription (GO:0045892)	1/1025	0.439461	0.443316	0	0	1.85205	1.52277	ZBTB1
Regulation Of Transcription By RNA Polymerase II (GO:0006357)	46753	0.691612	0.691612	0	0	0.886137	0.326745	ZBTB1
