## Supplementary Data 3 for "SARS-CoV-2 Omicron Envelope T9I adaptation confers resistance to autophagy"

### Sheet: E9I_prevalence_all_clades
clade_membership	E9	count	frequency
19A	I	0	0
19A	T	17	1
19B	I	0	0
19B	T	26	1
20A	I	0	0
20A	T	516	1
20B	I	5	0.00810373
20B	T	612	0.991896
20C	I	1	0.0010395
20C	T	961	0.99896
20D	I	0	0
20D	T	38	1
20E	I	0	0
20E	T	14	1
20G	I	0	0
20G	T	272	1
20H (Beta)	I	0	0
20H (Beta)	T	8	1
20I (Alpha)	I	0	0
20I (Alpha)	T	578	1
20J (Gamma)	I	0	0
20J (Gamma)	T	72	1
21A (Delta)	I	0	0
21A (Delta)	T	91	1
21C (Epsilon)	I	0	0
21C (Epsilon)	T	58	1
21D (Eta)	I	0	0
21D (Eta)	T	7	1
21F (Iota)	I	0	0
21F (Iota)	T	753	1
21G (Lambda)	I	0	0
21G (Lambda)	T	12	1
21H (Mu)	I	0	0
21H (Mu)	T	28	1
21I (Delta)	I	0	0
21I (Delta)	T	240	1
21J (Delta)	I	0	0
21J (Delta)	T	1597	1
21K (BA.1)	I	477	0.997908
21K (BA.1)	T	1	0.00209205
21L (BA.2)	I	1	1
21L (BA.2)	T	0	0
22A (BA.4)	I	221	1
22A (BA.4)	T	0	0
22B (BA.5)	I	1950	0.997953
22B (BA.5)	T	4	0.00204708
22C (BA.2.12.1)	I	815	0.997552
22C (BA.2.12.1)	T	2	0.00244798
22D (BA.2.75)	I	28	1
22D (BA.2.75)	T	0	0
22E (BQ.1)	I	213	1
22E (BQ.1)	T	0	0
22F (XBB)	I	35	1
22F (XBB)	T	0	0
23A (XBB.1.5)	I	316	1
23A (XBB.1.5)	T	0	0
23B (XBB.1.16)	I	32	1
23B (XBB.1.16)	T	0	0
23C (CH.1.1)	I	6	1
23C (CH.1.1)	T	0	0
23D (XBB.1.9)	I	63	0.984375
23D (XBB.1.9)	T	1	0.015625
23E (XBB.2.3)	I	22	1
23E (XBB.2.3)	T	0	0
23F (EG.5.1)	I	50	1
23F (EG.5.1)	T	0	0
23G (XBB.1.5.70)	I	7	1
23G (XBB.1.5.70)	T	0	0
23H (HK.3)	I	4	1
23H (HK.3)	T	0	0
23I (BA.2.86)	I	17	1
23I (BA.2.86)	T	0	0
